# Integrative Omics Uncovers Low Tumorous Magnesium Content as A Driver Factor of Colorectal Cancer

**DOI:** 10.1101/2024.01.22.576593

**Authors:** Rou Zhang, Meng Hu, Yu Liu, Wanmeng Li, Zhiqiang Xu, Siyu He, Ying Lu, Yanqiu Gong, Xiuxuan Wang, Shan Hai, Shuangqing Li, Shiqian Qi, Yuan Li, Yang Shu, Dan Du, Huiyuan Zhang, Heng Xu, Zongguang Zhou, Peng Lei, Hai-Ning Chen, Lunzhi Dai

## Abstract

Magnesium (Mg) deficiency is associated with increased risk and malignancy of colorectal cancer (CRC), yet the underlying mechanisms remain elusive. Here we used genomic, proteomic, and phosphoproteomic data to elucidate the impact of Mg deficiency on CRC. Genomic analysis identified 160 genes with higher mutation frequencies in Low-Mg tumors, including key driver genes such as *KMT2C* and *ERBB3*. Unexpectedly, initiation driver genes of CRC, such as *TP53* and *APC*, displayed higher mutation frequencies in High-Mg tumors. Additionally, proteomics and phosphoproteomics indicated that low tumorous Mg content may activate epithelial-mesenchymal transition (EMT) by modulating inflammation or remodeling the phosphoproteome of cancer cells. Notably, we observed a negative correlation between the phosphorylation of DBN1 at S142 (DBN1^S142p^) and Mg content. A mutation in S142 to D (DBN1^S142D^) mimicking DBN1^S142p^ upregulated MMP2 and enhanced cell migration, while treatment with MgCl_2_ reduced DBN1^S142p^, thereby reversing this phenotype. Mechanistically, Mg^2+^ attenuated the DBN1-ACTN4 interaction by decreasing DBN1^S142p^, which, in turn, enhanced the binding of ACTN4 to F-actin and promoted F-actin polymerization, ultimately reducing MMP2 expression. These findings shed new light on the crucial role of Mg deficiency in CRC progression and suggest that Mg supplementation may offer a promising preventive and therapeutic strategy for CRC.
