## Supplementary Tables for "Integrative Omics Uncovers Low Tumorous Magnesium Content as A Driver Factor of Colorectal Cancer": Supplementary Table 4.xlsx

### Sheet: Summary
Supplementary Table 4: Spearman's rank correlation analysis of the levels of the cell adhesion-related proteins and Mg content
Table S4a. The Spearman's rank correlation analysis of the levels of the cell adhesion-related proteins and Mg content (Related to Figure 4A).

### Sheet: Table S4a
		The Spearman's rank correlation analysis of protein levels and Mg content in all tumors		The Spearman's rank correlation analysis of protein levels and Mg content in left-sided colorectal tumors		The Spearman's rank correlation analysis of protein levels and Mg content in right-sided colon tumors
Gene	Annotation	p value	Coefficient	p value	Coefficient	p value	Coefficient
FARP2	Adherens junction	0.00116174	0.315545	0.254882	0.158926	0.000274836	0.508142
CDH1	Adherens junction	1.16364e-06	0.46061	0.00489594	0.383083	3.71e-05	0.566652
CTNND1	Adherens junction	1.01799e-05	0.421487	0.0463051	0.275359	3.16e-05	0.570994
CTNNB1	Adherens junction	1.88922e-05	0.409453	0.0224476	0.313982	5.81e-05	0.554386
CTNNA1	Adherens junction	1.42035e-06	0.457196	0.00810414	0.361716	2.21e-06	0.63591
CSNK2B	Adherens junction	0.000652563	0.330481	0.0321224	0.295436	0.00754716	0.383087
DSG2	Desmosome	0.00121758	0.314296	0.0307372	0.297775	0.000998551	0.464503
DSC2	Desmosome	0.000698895	0.328742	0.0291772	0.300516	0.000352759	0.500109
JUP	Desmosome	0.000105318	0.37353	0.0419377	0.280922	4.45e-05	0.561767
PKP2	Desmosome	1.03472e-06	0.462605	0.00575226	0.376391	3.61e-05	0.567412
DSP	Desmosome	0.00014872	0.365817	0.0819256	0.241251	0.000157044	0.52551
Pkp3	Desmosome	0.000101468	0.374352	0.0724624	0.248911	4.36e-05	0.56231
ITGAV	Focal adhesion	6.8733e-07	-0.469465	0.0157094	-0.331479	1.36e-07	-0.69822
FN1	Focal adhesion	1.50823e-06	-0.456161	0.00845426	-0.359861	3.37e-06	-0.626248
ACTN1	Focal adhesion	3.07117e-06	-0.443657	0.00216257	-0.415175	1.69e-06	-0.641989
TLN1	Focal adhesion	3.32581e-06	-0.442228	0.00232575	-0.412433	1.93e-07	-0.690404
LAMA4	Focal adhesion	4.46122e-06	-0.436904	0.00308119	-0.401629	1.2e-07	-0.701042
FLNA	Focal adhesion	9.41324e-06	-0.422981	0.00072571	-0.453959	5.78e-06	-0.613548
LAMC1	Focal adhesion	1.09685e-05	-0.420058	0.00672497	-0.369779	7.67e-07	-0.659683
LAMB1	Focal adhesion	1.11404e-05	-0.419759	0.012615	-0.3418	2.1e-08	-0.73426
COL4A2	Focal adhesion	2.68249e-05	-0.402433	0.0178094	-0.325431	1.41e-05	-0.591837
PIP5K1C	Focal adhesion	8.39674e-05	-0.401399	0.00355948	-0.415545	6.51e-05	-0.591289
COL6A3	Focal adhesion	5.27817e-05	-0.388446	0.030225	-0.298662	1.53e-05	-0.589774
ITGA7	Focal adhesion	5.37775e-05	-0.388051	0.00595447	-0.37494	0.000294183	-0.50597
ROCK1	Focal adhesion	5.43779e-05	-0.387816	0.00279446	-0.405418	0.0030274	-0.422167
ITGB3	Focal adhesion	6.60869e-05	-0.383666	0.00447155	-0.386792	0.000537826	-0.486105
PDGFRB	Focal adhesion	7.9924e-05	-0.379569	0.0158158	-0.331156	8.72e-05	-0.542879
ITGA1	Focal adhesion	0.000113483	-0.371877	0.00509128	-0.381471	8.02e-05	-0.545267
LAMB2	Focal adhesion	0.000125729	-0.369594	0.00837704	-0.360264	0.000149878	-0.526921
COL6A2	Focal adhesion	0.000140654	-0.367076	0.0353124	-0.290356	2.79e-05	-0.574251
VCL	Focal adhesion	0.000191689	-0.360023	0.00345675	-0.397113	0.000181743	-0.521059
ZYX	Focal adhesion	0.000194011	-0.359746	0.0329585	-0.294065	1.89e-07	-0.690947
ILK	Focal adhesion	0.000578768	-0.3335	0.00245267	-0.410418	0.000438628	-0.492944
MYL9	Focal adhesion	0.000901119	-0.322213	0.0168294	-0.328173	1.97e-05	-0.583261
THBS4	Focal adhesion	0.00111229	-0.316697	0.0300866	-0.298903	0.00011617	-0.53452
LAMA5	Focal adhesion	0.00117395	-0.315267	0.0485224	-0.272698	0.00066103	-0.479049
ARHGAP35	Focal adhesion	0.00177002	-0.304161	0.00271947	-0.406467	0.0383174	-0.300586
TNC	Focal adhesion	0.00193346	-0.301718	0.00868964	-0.358652	0.00350371	-0.416196
FLNC	Focal adhesion	0.00230816	-0.296757	0.0299487	-0.299145	0.000146672	-0.527573
ITGB6	Focal adhesion	0.00688267	-0.295433	0.0375182	-0.335223	0.0279224	-0.34041
ITGA5	Focal adhesion	0.0032967	-0.286514	0.0273852	-0.303822	6.06e-05	-0.553191
PPP1R12C	Focal adhesion	0.00486191	-0.274928	0.0259296	-0.306644	0.000831878	-0.471016
PPP1R12A	Focal adhesion	0.00738847	-0.261901	0.00870554	-0.358571	0.00676931	-0.387972
MYLK	Focal adhesion	0.00909822	-0.25519	0.0167452	-0.328415	0.00874602	-0.376357
PXN	Focal adhesion	0.00984056	-0.252619	0.0462392	-0.275439	0.0169543	-0.344442
CLDN4	Tight junction	0.00403435	0.364939	0.027019	0.364865	0.0374315	0.448899
CLDN3	Tight junction	9.91355e-05	0.374864	0.00381044	0.393243	0.0290561	0.316109
F11R	Tight junction	0.00105274	0.318148	0.0149819	0.333736	0.00429263	0.407729
TJP3	Tight junction	0.00639431	0.266468	0.0334587	0.293259	0.0241528	0.326096
CGN	Tight junction	2.35165e-06	0.448405	0.00269676	0.406789	4.99e-05	0.558619
TJP2	Tight junction	0.00021661	0.357196	0.0364868	0.288582	0.000327724	0.502497
