## Supplementary Tables for "Integrative Omics Uncovers Low Tumorous Magnesium Content as A Driver Factor of Colorectal Cancer": Supplementary Table 7.xlsx

### Sheet: Summary
Supplementary Table 7: Proteins strongly and specifically bound to DBN1 and affected by DBN1S142p and Mg2+
Table S7a. Proteins strongly and specifically bound to DBN1 and affected by DBN1S142p and Mg2+ (Related to Figure 7D).
Table S7b. GOBP term enrichment analysis was carried out on the proteins that interacted with DBN1 depending on DBN1S142p and Mg2+ (Related to Figure S7D).

### Sheet: Table S7a
ID	Protein names	Gene names	Vector 1	Vector 2	Vector 3	DBN1WT 1	DBN1WT 2	DBN1WT 3	DBN1S142A 1	DBN1S142A 2	DBN1S142A 3	DBN1S142D 1	DBN1S142D 2	DBN1S142D 3	Vector+Mg2+ 1	Vector+Mg2+ 2	Vector+Mg2+ 3	DBN1WT+ Mg2+ 1	DBN1WT+ Mg2+ 2	DBN1WT+ Mg2+ 3	DBN1S142A+ Mg2+ 1	DBN1S142A+ Mg2+ 2	DBN1S142A+ Mg2+ 3	DBN1S142D+ Mg2+ 1	DBN1S142D+ Mg2+ 2	DBN1S142D+ Mg2+ 3
O43707	Alpha-actinin-4	ACTN4	119280000	68078000	759190000	2777300000	2773900000	3193000000	2686400000	2038300000	2332800000	3331200000	2897500000	2890500000	NA	NA	NA	1919700000	1841100000	2164900000	2111300000	1907300000	1748700000	1927600000	2178500000	2582800000
P60953	Cell division control protein 42 homolog	CDC42	NA	NA	NA	90416000	97248000	104090000	45586000	84070000	76078000	141710000	106440000	126450000	NA	NA	NA	66389000	68719000	63914000	70083000	85824000	101380000	75061000	87988000	62570000
Q99497	Protein deglycase DJ-1	PARK7	150340000	179570000	132920000	188980000	202320000	205610000	161380000	151280000	158170000	217470000	185840000	216140000	104980000	88101000	126690000	179140000	117370000	145700000	114590000	127310000	160500000	185820000	198760000	183230000
P30837	Aldehyde dehydrogenase X, mitochondrial	ALDH1B1	NA	NA	NA	34307000	31711000	32083000	38692000	33532000	33725000	23809000	26638000	31635000	NA	NA	NA	NA	NA	28900000	34178000	39750000	32355000	29854000	NA	49979000
P61962	DDB1- and CUL4-associated factor 7	DCAF7	NA	NA	NA	16077000	16173000	NA	37702000	NA	27551000	NA	NA	NA	NA	NA	NA	NA	NA	NA	27608000	NA	13659000	NA	NA	NA
Q02809	Procollagen-lysine,2-oxoglutarate 5-dioxygenase 1	PLOD1	NA	NA	NA	14188000	19144000	NA	12837000	NA	11314000	NA	NA	NA	NA	NA	NA	NA	NA	NA	11418000	NA	NA	NA	NA	NA
O95394	Phosphoacetylglucosamine mutase	PGM3	NA	NA	NA	26734000	26641000	29162000	NA	27676000	27425000	NA	NA	NA	NA	NA	NA	NA	26966000	NA	NA	31555000	NA	NA	24304000	NA
P19404	NADH dehydrogenase [ubiquinone] flavoprotein 2, mitochondrial	NDUFV2	NA	NA	NA	21762000	22735000	26688000	23145000	NA	19834000	NA	NA	NA	NA	NA	NA	NA	NA	24244000	25726000	NA	26559000	NA	22636000	NA
Q9UG56	Phosphatidylserine decarboxylase proenzyme;Phosphatidylserine decarboxylase alpha chain;Phosphatidylserine decarboxylase beta chain	PISD	NA	NA	NA	17199000	18539000	17864000	17954000	18014000	14059000	NA	NA	40934000	NA	NA	NA	27910000	23490000	27566000	17165000	21127000	NA	45044000	NA	NA

### Sheet: Table S7b
Category	Term	Count	Count%	p value	Genes	List Total	Pop Hits	Pop Total	Fold Enrichment	Bonferroni	Benjamini	FDR	Type
GOTERM_BP_DIRECT	GO:0042776~mitochondrial ATP synthesis coupled proton transport	3	15	0.00183436	P21912, P19404, Q9P0J0	20	65	19333	44.6146	0.236543	0.156083	0.156083	Enhanced interaction dependent on DBN1S142p
GOTERM_BP_DIRECT	GO:0009060~aerobic respiration	3	15	0.00212358	P21912, P19404, Q9P0J0	20	70	19333	41.4279	0.268383	0.156083	0.156083	Enhanced interaction dependent on DBN1S142p
GOTERM_BP_DIRECT	GO:0030050~vesicle transport along actin filament	4	7.54717	1.44086e-05	O43707, Q12965, Q9ULV0, Q9Y4I1	50	19	19333	81.4021	0.00969302	0.00324675	0.00321313	Weakened interaction dependent on DBN1S142p
GOTERM_BP_DIRECT	GO:0034314~Arp2/3 complex-mediated actin nucleation	5	9.43396	4.4292e-07	P61160, Q92747, O15144, O15145, P61158	50	25	19333	77.332	0.000299369	0.000299414	0.000296313	Weakened interaction dependent on DBN1S142p
GOTERM_BP_DIRECT	GO:0006469~negative regulation of protein kinase activity	5	9.43396	2.95241e-05	Q15149, P61981, Q99497, P23381, P04792	50	70	19333	27.6186	0.0197608	0.00399166	0.00395033	Weakened interaction dependent on DBN1S142p
GOTERM_BP_DIRECT	GO:0007015~actin filament organization	6	11.3208	2.55288e-05	P84095, Q12965, Q9ULV0, Q9BR76, Q9Y4I1, P60953	50	138	19333	16.8113	0.0171096	0.00399166	0.00395033	Weakened interaction dependent on DBN1S142p
GOTERM_BP_DIRECT	GO:0030036~actin cytoskeleton organization	7	13.2075	6.20508e-06	P84095, O43707, Q92747, Q9BR76, Q13045, Q9NR12, P60953	50	181	19333	14.9537	0.00418586	0.00209732	0.0020756	Weakened interaction dependent on DBN1S142p
