## Supplementary Tables for "Integrative Omics Uncovers Low Tumorous Magnesium Content as A Driver Factor of Colorectal Cancer": Supplementary Table 8.xlsx

### Sheet: Summary
Supplementary Table 8: The subcellular location and drugs of targets
Table S8a. The subcellular location and drugs of targets (Related to Figure S8).

### Sheet: Table S8a
Targets	ID	Plasma	Secreted	Transmembrane	Enzymes	Clinical utility	Drugs	Stage of drugs
ACTN1	P12814	1	0	0	1	0	Human calcitonin	FDA-approved
ADAM9	Q13443	0	1	1	0	1	INCB7839	Phase II
APOD	P05090	0	1	0	0	1	Vitamin A	FDA-approved
BST1	Q10588	0	0	0	0	0	Nicotinamide	FDA-approved
CD44	P16070	0	0	1	0	0	Hyaluronic acid	FDA-approved
CDH11	P55287	0	0	1	0	1	Celecoxib	FDA-approved
CDK6	Q00534	1	0	0	0	1	Abemaciclib	FDA-approved
CLASP1	Q7Z460	1	0	0	1	0	Fostamatinib	FDA-approved
COL3A1	P02461	0	1	0	0	1	Collagenase clostridium histolyticum	FDA-approved
DAPK3	O43293	1	0	0	0	0	Fostamatinib	FDA-approved
DUSP22	Q9NRW4	1	0	0	0	0	Fostamatinib	FDA-approved
FGA	P02671	0	1	0	0	0	Alteplase	FDA-approved
FGB	P02675	0	1	0	1	0	Alfimeprase	Phase III
FGG	P02679	0	1	0	0	0	Alteplase	FDA-approved
FN1	P02751	0	1	0	0	1	Ocriplasmin	FDA-approved
ITGA4	P13612	0	0	1	0	1	Natalizumab	FDA-approved
ITGA5	P08648	0	0	1	1	0	Tauroursodeoxycholic acid?	FDA-approved
ITGAV	P06756	0	0	1	0	0	Antithymocyte immunoglobulin	FDA-approved
LYVE1	Q9Y5Y7	1	0	1	0	0	Hyaluronic acid	FDA-approved
ROCK1	Q13464	1	0	0	0	1	Netarsudil	FDA-approved
VTN	P04004	0	1	0	1	1	Abciximab	FDA-approved
ZYX	Q15942	1	0	0	0	0	Artenimol	FDA-approved
